# BAP1 modulates endoplasmic reticulum stress signaling and balances liver homeostasis and malignant progression

**DOI:** 10.1101/2025.11.06.686752

**Authors:** Olatunji Oluwole Gege, Agnieszka Seretny, Luise Butthof, Long Pan, Lena Wendler-Link, Leonardo Traini, Lio Boese, Sabrina Neuhaeuser, Alexander Scheiter, Danijela Heide, Christian Luechtenborg, Britta Bruegger, Diego Calvisi, Mathias Heikenwaelder, Jessica Zucman-Rossi, Marco Breining, Darjus Felix Tschaharganeh

## Abstract

**Objective:** Primary liver cancer is a leading cause of cancer-related mortality and harbors recurrent mutations in chromatin regulators such as BRCA1-associated protein 1 (BAP1), yet their functional impact remains unclear. We investigated how BAP1 deficiency affects liver homeostasis and tumorigenesis to clarify its functional role.

**Design:** We employed inducible, liver-specific BAP1 knockdown in mice subjected to diet-induced metabolic stress (including rescue experiments), alongside autochthonous hydrodynamic CRISPR models, and profiled livers by RNA-seq, immunohistochemistry, and mass spectrometry-based lipidomics. Complementary mechanistic assays in liver cancer cells examined the unfolded protein response (UPR) under endoplasmic reticulum (ER) stress; findings were supported by immunohistochemical and transcriptomic analyses of BAP1-mutant patient samples.

**Results:** BAP1 safeguards liver homeostasis under diet-induced metabolic stress, as its loss triggers ER stress, hepatocyte death, and acute liver failure. Lipidomics revealed a shift toward ER-stress-associated dyslipidemia, and transcriptomics showed negative enrichment of fatty-acid metabolism and positive enrichment of UPR pathways. In contrast, BAP1 loss synergizes with oncogenic drivers to accelerate tumorigenesis in autochthonous liver cancer models, underscoring its context-dependent tumor suppressor function. Mechanistically, BAP1 directly regulates the ER stress mediator *DDIT3* (CHOP) through chromatin remodeling, linking BAP1 loss to maladaptive stress responses. Consistently, elevated *CHOP* expression was observed in BAP1-mutant human liver cancers and other tumor types.

**Conclusion:** These findings establish BAP1 as a key chromatin regulator that connects stress adaptation to both liver homeostasis and tumorigenesis, highlighting the BAP1-UPR axis for future translational assessment.

**What is already known on this topic?:** BAP1 is a recurrently mutated chromatin regulator across cancers, including primary liver cancer, but its functional role in liver biology and tumorigenesis has remained unclear. Metabolic dysfunction-associated liver disease is a growing driver of liver tumorigenesis and is characterized by lipid imbalance, ER stress, and activation of the unfolded protein response.

**What this study adds?:** We show that BAP1 is a key chromatin regulator that integrates metabolic and ER stress responses in the liver. Loss of BAP1 undermines cellular adaptation to metabolic challenge and cooperates with oncogenic signals to promote liver tumorigenesis via dysregulated *DDIT3* (CHOP) expression, linking chromatin control to hepatic stress resilience and disease progression.

**How this study might affect research, practice or policy?:** Our findings position the UPR-CHOP axis as a candidate therapeutic vulnerability in BAP1-deficient liver cancers, particularly in the context of MASLD/MASH, and provide a conceptual framework for targeting stress adaptation pathways in precision oncology.
