## Supplementary Table 1 for "BAP1 modulates endoplasmic reticulum stress signaling and balances liver homeostasis and malignant progression"

### Sheet: Sciex Qtrap6500+ settings
Lipidclass	Scan Type	Polarity	Scan Mode	Ion Source	# Scans to Sum	Precursor Of	Resolution Q1	Resolution Q3	Scan Rate	Intensity Thres.	Settling Time	MR Pause	MCA	Center/Width	Step Size	Start (Da)	Stop (Da)	CUR:	IS:	GS1:	GS2:	IHT:	CAD:	DP	EP	CE	CXP
CE	Precursor Ion (Prec)	Positive	Profile	Nanospray	1	369.00 Da	Unit	Unit	200 Da/s	0.00 cps	0.0000 msec	5.0070 msec	Yes	No	0.10 Da	500	800	20	0	0	0	60	Medium or -2	100	10	15	14
Chol	Neutral Loss (NL)	Positive	Profile	Nanospray	1	77.00 Da	Unit	Unit	200 Da/s	0.00 cps	0.0000 msec	5.0070 msec	Yes	No	0.10 Da	442	456	20	0	0	0	60	Medium or -2	60	7	12	14
DG	Neutral Loss (NL)	Positive	Profile	Nanospray	1	217.20 Da	Unit	Unit	200 Da/s	0.00 cps	0.0000 msec	5.0070 msec	Yes	No	0.10 Da	500	750	20	0	0	0	60	Medium or -2	100	7	25	14
DG	Neutral Loss (NL)	Positive	Profile	Nanospray	1	245.20 Da	Unit	Unit	200 Da/s	0.00 cps	0.0000 msec	5.0070 msec	Yes	No	0.10 Da	500	750	20	0	0	0	60	Medium or -2	100	7	25	14
DG	Neutral Loss (NL)	Positive	Profile	Nanospray	1	259.20 Da	Unit	Unit	200 Da/s	0.00 cps	0.0000 msec	5.0070 msec	Yes	No	0.10 Da	500	750	20	0	0	0	60	Medium or -2	100	7	25	14
DG	Neutral Loss (NL)	Positive	Profile	Nanospray	1	271.20 Da	Unit	Unit	200 Da/s	0.00 cps	0.0000 msec	5.0070 msec	Yes	No	0.10 Da	500	750	20	0	0	0	60	Medium or -2	100	7	25	14
DG	Neutral Loss (NL)	Positive	Profile	Nanospray	1	273.20 Da	Unit	Unit	200 Da/s	0.00 cps	0.0000 msec	5.0070 msec	Yes	No	0.10 Da	500	750	20	0	0	0	60	Medium or -2	100	7	25	14
DG	Neutral Loss (NL)	Positive	Profile	Nanospray	1	285.20 Da	Unit	Unit	200 Da/s	0.00 cps	0.0000 msec	5.0070 msec	Yes	No	0.10 Da	500	750	20	0	0	0	60	Medium or -2	100	7	25	14
DG	Neutral Loss (NL)	Positive	Profile	Nanospray	1	287.20 Da	Unit	Unit	200 Da/s	0.00 cps	0.0000 msec	5.0070 msec	Yes	No	0.10 Da	500	750	20	0	0	0	60	Medium or -2	100	7	25	14
DG	Neutral Loss (NL)	Positive	Profile	Nanospray	1	295.20 Da	Unit	Unit	200 Da/s	0.00 cps	0.0000 msec	5.0070 msec	Yes	No	0.10 Da	500	750	20	0	0	0	60	Medium or -2	100	7	25	14
DG	Neutral Loss (NL)	Positive	Profile	Nanospray	1	297.20 Da	Unit	Unit	200 Da/s	0.00 cps	0.0000 msec	5.0070 msec	Yes	No	0.10 Da	500	750	20	0	0	0	60	Medium or -2	100	7	25	14
DG	Neutral Loss (NL)	Positive	Profile	Nanospray	1	299.20 Da	Unit	Unit	200 Da/s	0.00 cps	0.0000 msec	5.0070 msec	Yes	No	0.10 Da	500	750	20	0	0	0	60	Medium or -2	100	7	25	14
DG	Neutral Loss (NL)	Positive	Profile	Nanospray	1	301.20 Da	Unit	Unit	200 Da/s	0.00 cps	0.0000 msec	5.0070 msec	Yes	No	0.10 Da	500	750	20	0	0	0	60	Medium or -2	100	7	25	14
DG	Neutral Loss (NL)	Positive	Profile	Nanospray	1	315.20 Da	Unit	Unit	200 Da/s	0.00 cps	0.0000 msec	5.0070 msec	Yes	No	0.10 Da	500	750	20	0	0	0	60	Medium or -2	100	7	25	14
DG	Neutral Loss (NL)	Positive	Profile	Nanospray	1	319.20 Da	Unit	Unit	200 Da/s	0.00 cps	0.0000 msec	5.0070 msec	Yes	No	0.10 Da	500	750	20	0	0	0	60	Medium or -2	100	7	25	14
DG	Neutral Loss (NL)	Positive	Profile	Nanospray	1	321.20 Da	Unit	Unit	200 Da/s	0.00 cps	0.0000 msec	5.0070 msec	Yes	No	0.10 Da	500	750	20	0	0	0	60	Medium or -2	100	7	25	14
DG	Neutral Loss (NL)	Positive	Profile	Nanospray	1	325.20 Da	Unit	Unit	200 Da/s	0.00 cps	0.0000 msec	5.0070 msec	Yes	No	0.10 Da	500	750	20	0	0	0	60	Medium or -2	100	7	25	14
DG	Neutral Loss (NL)	Positive	Profile	Nanospray	1	327.20 Da	Unit	Unit	200 Da/s	0.00 cps	0.0000 msec	5.0070 msec	Yes	No	0.10 Da	500	750	20	0	0	0	60	Medium or -2	100	7	25	14
DG	Neutral Loss (NL)	Positive	Profile	Nanospray	1	329.20 Da	Unit	Unit	200 Da/s	0.00 cps	0.0000 msec	5.0070 msec	Yes	No	0.10 Da	500	750	20	0	0	0	60	Medium or -2	100	7	25	14
DG	Neutral Loss (NL)	Positive	Profile	Nanospray	1	345.20 Da	Unit	Unit	200 Da/s	0.00 cps	0.0000 msec	5.0070 msec	Yes	No	0.10 Da	500	750	20	0	0	0	60	Medium or -2	100	7	25	14
TG	Neutral Loss (NL)	Positive	Profile	Nanospray	1	217.20 Da	Unit	Unit	200 Da/s	0.00 cps	0.0000 msec	5.0070 msec	Yes	No	0.10 Da	750	1000	20	0	0	0	60	Medium or -2	100	7	40	14
TG	Neutral Loss (NL)	Positive	Profile	Nanospray	1	245.20 Da	Unit	Unit	200 Da/s	0.00 cps	0.0000 msec	5.0070 msec	Yes	No	0.10 Da	750	1000	20	0	0	0	60	Medium or -2	100	7	40	14
TG	Neutral Loss (NL)	Positive	Profile	Nanospray	1	259.20 Da	Unit	Unit	200 Da/s	0.00 cps	0.0000 msec	5.0070 msec	Yes	No	0.10 Da	750	1000	20	0	0	0	60	Medium or -2	100	7	40	14
TG	Neutral Loss (NL)	Positive	Profile	Nanospray	1	271.20 Da	Unit	Unit	200 Da/s	0.00 cps	0.0000 msec	5.0070 msec	Yes	No	0.10 Da	750	1000	20	0	0	0	60	Medium or -2	100	7	40	14
TG	Neutral Loss (NL)	Positive	Profile	Nanospray	1	273.20 Da	Unit	Unit	200 Da/s	0.00 cps	0.0000 msec	5.0070 msec	Yes	No	0.10 Da	750	1000	20	0	0	0	60	Medium or -2	100	7	40	14
TG	Neutral Loss (NL)	Positive	Profile	Nanospray	1	285.20 Da	Unit	Unit	200 Da/s	0.00 cps	0.0000 msec	5.0070 msec	Yes	No	0.10 Da	750	1000	20	0	0	0	60	Medium or -2	100	7	40	14
TG	Neutral Loss (NL)	Positive	Profile	Nanospray	1	287.20 Da	Unit	Unit	200 Da/s	0.00 cps	0.0000 msec	5.0070 msec	Yes	No	0.10 Da	750	1000	20	0	0	0	60	Medium or -2	100	7	40	14
TG	Neutral Loss (NL)	Positive	Profile	Nanospray	1	295.20 Da	Unit	Unit	200 Da/s	0.00 cps	0.0000 msec	5.0070 msec	Yes	No	0.10 Da	750	1000	20	0	0	0	60	Medium or -2	100	7	40	14
TG	Neutral Loss (NL)	Positive	Profile	Nanospray	1	297.20 Da	Unit	Unit	200 Da/s	0.00 cps	0.0000 msec	5.0070 msec	Yes	No	0.10 Da	750	1000	20	0	0	0	60	Medium or -2	100	7	40	14
TG	Neutral Loss (NL)	Positive	Profile	Nanospray	1	299.20 Da	Unit	Unit	200 Da/s	0.00 cps	0.0000 msec	5.0070 msec	Yes	No	0.10 Da	750	1000	20	0	0	0	60	Medium or -2	100	7	40	14
TG	Neutral Loss (NL)	Positive	Profile	Nanospray	1	301.20 Da	Unit	Unit	200 Da/s	0.00 cps	0.0000 msec	5.0070 msec	Yes	No	0.10 Da	750	1000	20	0	0	0	60	Medium or -2	100	7	40	14
TG	Neutral Loss (NL)	Positive	Profile	Nanospray	1	315.20 Da	Unit	Unit	200 Da/s	0.00 cps	0.0000 msec	5.0070 msec	Yes	No	0.10 Da	750	1000	20	0	0	0	60	Medium or -2	100	7	40	14
TG	Neutral Loss (NL)	Positive	Profile	Nanospray	1	319.20 Da	Unit	Unit	200 Da/s	0.00 cps	0.0000 msec	5.0070 msec	Yes	No	0.10 Da	750	1000	20	0	0	0	60	Medium or -2	100	7	40	14
TG	Neutral Loss (NL)	Positive	Profile	Nanospray	1	321.20 Da	Unit	Unit	200 Da/s	0.00 cps	0.0000 msec	5.0070 msec	Yes	No	0.10 Da	750	1000	20	0	0	0	60	Medium or -2	100	7	40	14
TG	Neutral Loss (NL)	Positive	Profile	Nanospray	1	325.20 Da	Unit	Unit	200 Da/s	0.00 cps	0.0000 msec	5.0070 msec	Yes	No	0.10 Da	750	1000	20	0	0	0	60	Medium or -2	100	7	40	14
TG	Neutral Loss (NL)	Positive	Profile	Nanospray	1	327.20 Da	Unit	Unit	200 Da/s	0.00 cps	0.0000 msec	5.0070 msec	Yes	No	0.10 Da	750	1000	20	0	0	0	60	Medium or -2	100	7	40	14
TG	Neutral Loss (NL)	Positive	Profile	Nanospray	1	329.20 Da	Unit	Unit	200 Da/s	0.00 cps	0.0000 msec	5.0070 msec	Yes	No	0.10 Da	750	1000	20	0	0	0	60	Medium or -2	100	7	40	14
TG	Neutral Loss (NL)	Positive	Profile	Nanospray	1	345.20 Da	Unit	Unit	200 Da/s	0.00 cps	0.0000 msec	5.0070 msec	Yes	No	0.10 Da	750	1000	20	0	0	0	60	Medium or -2	100	7	40	14

### Sheet: Lipid concentrations
Lipid concentrations in [µM]	1.1 OFF					1.1 ON						1.2 OFF					1.2 ON
X	Sample.1	Sample.2	Sample.3	Sample.4	Sample.5	Sample.6	Sample.7	Sample.8	Sample.9	Sample.10	X	Sample.11	Sample.12	Sample.13	Sample.14	Sample.15	Sample.16	Sample.17	Sample.18	Sample.20
DG 30:1	0.070629	0	0	0	0.15649	0.242406	0	0	0	0	DG 30:1	0.039095	0.122789	0	0.179501	0.130952	0.255957	0	0.349342	0
DG 30:0	0	0.220959	0.348167	0	1.10297	1.76347	0.356617	0	0	0.345673	DG 30:0	0.154558	0.0334899	0.135665	0	0.0803252	0	0	0.802848	0
DG 32:2	0	0.0802946	0	0	0.0762707	0.144168	0	0	0	0	DG 32:2	0.343864	0.611235	0.0646996	0.190539	0.0461695	0	0.0163967	0.568824	0
DG 32:1	0.0567569	0.866363	0	0	0	0.748564	0	0	0	0	DG 32:1	4.64096	5.45757	1.73142	1.77821	1.54023	4.56657	1.90035	3.23772	0.687707
DG 32:0	0.583968	1.1368	0.734399	0.455747	1.83494	4.19355	0.135313	1.28843	0.183359	0	DG 32:0	3.51754	2.58806	0.888053	0.935913	0.956543	1.3353	0.384469	2.359	0
DG 34:2	9.03636	15.3795	11.9096	4.64697	5.46435	5.45032	3.05936	13.4477	4.46029	1.80066	DG 34:2	31.3172	31.8009	11.1306	12.947	11.4596	10.2971	9.0339	4.04752	1.79459
DG 34:1	7.53392	14.415	9.79721	5.05588	5.92295	5.46086	1.95559	9.87098	3.20749	3.30059	DG 34:1	49.7136	44.8577	13.1583	14.264	9.07931	8.7354	10.1109	7.11581	1.52997
DG 34:0	1.05099	0.959982	0.767508	0.872142	3.09724	3.96664	0.506265	1.18356	0.956993	1.53746	DG 34:0	1.34875	1.75924	1.04744	1.93268	0.977261	1.97336	1.65062	9.00666	0.800124
DG 36:5	0.177421	0.36634	0.33824	0	0	0.328683	0	0.684858	0	0.610626	DG 36:5	0.0856662	0.844352	0	0	0	0.127542	0	0	0.0253486
DG 36:4	0.478259	1.0661	0	0	0	0	0	2.65469	0	0	DG 36:4	4.98421	9.43316	3.11955	3.9702	3.21542	7.47078	4.9913	2.11193	2.55868
DG 36:3	3.85219	4.89947	3.40482	2.26826	1.42134	2.54582	1.1386	4.75973	1.75897	1.93208	DG 36:3	5.86372	9.30998	4.02004	3.05257	3.7362	3.36479	3.86206	2.11112	1.38784
DG 36:2	6.39785	10.4271	7.24054	5.95564	3.59576	5.24616	3.02627	7.60069	3.74876	3.24079	DG 36:2	22.5154	23.0174	10.1258	8.69735	7.64043	6.5934	9.29907	5.15797	1.99278
DG 36:1	3.88574	5.41451	5.23052	5.16871	10.9487	25.8623	9.22541	10.8855	13.2833	4.22041	DG 36:1	5.28093	9.89244	5.47851	4.39376	3.6233	9.0818	8.47719	23.5053	5.15989
DG 36:0	3.34556	3.00462	2.76157	3.56852	7.0197	18.6152	15.794	22.0586	14.9062	4.38158	DG 36:0	3.33342	6.71992	4.47365	5.2261	3.91123	6.59149	9.50069	18.3186	5.31935
DG 38:6	1.68078	3.01553	1.59944	1.11141	1.28627	1.08457	0.331168	2.88483	1.52138	0.938243	DG 38:6	11.3852	9.53136	2.7462	4.39409	1.68346	1.88222	2.01592	1.00296	0.690621
DG 38:5	0.905663	1.2438	0.963159	0.328191	0.875896	0.173218	0.0399885	1.34765	0.449109	1.46476	DG 38:5	0.550878	1.22174	0.419254	0.561274	1.03561	1.54288	0.905508	0.252831	0.51437
DG 38:4	1.73621	1.99931	1.39736	1.23432	1.1816	0.9674	0.370168	1.69188	0.629588	1.21751	DG 38:4	1.66874	1.23359	1.11008	1.86041	1.10105	1.21594	0.720882	0.853646	0.390631
DG 38:3	0.827284	0.880449	0.792632	0.470143	0.699173	2.07831	1.54898	2.08728	1.46966	0.559508	DG 38:3	0.938475	1.67854	0.685055	0.770081	0.824168	1.46019	1.30005	1.64459	1.5247
DG 38:2	8.94023	8.84708	9.81119	8.12671	12.3293	31.3082	33.0775	25.2728	28.3787	10.9534	DG 38:2	4.84624	11.0898	7.4057	8.77263	8.03581	14.9434	14.1366	14.9014	13.4621
DG 38:1	15.8916	15.6554	16.5121	25.1913	28.7562	81.9162	89.8378	49.3643	65.0395	28.5836	DG 38:1	10.1392	26.539	17.9319	15.6399	12.2941	28.2797	28.5096	46.914	28.0506
DG 40:6	0.12562	0.190169	0.155774	0.134001	0.441284	0.399603	0.196163	0.554379	0.0112341	0.526923	DG 40:6	0.491655	0.178281	0.288834	0.40013	0.125699	0.571078	0.437724	0.752983	0
DG 40:5	0.219357	0.130009	0.48371	0.070203	2.50729	1.55669	0.137772	0.13394	0	0.70906	DG 40:5	0.105058	0.463411	0.303636	0.360952	0.543563	0.553752	0.230167	6.05915	0.679542
DG 40:4	3.02365	2.82006	3.50905	2.77611	5.15658	2.49392	1.95024	2.10564	1.15378	1.15591	DG 40:4	1.61017	3.75519	1.69564	2.81048	4.14098	2.66521	2.66243	3.48884	8.9271
DG 40:3	0	0.00502719	0	0	0.120533	0	0	0	0	0	DG 40:3	0.0324818	0	0.0773206	0.102101	0.131132	0	0	0	0.0405846
DG 40:2	0.0663656	0	0.549633	0.307398	0.222422	0.679176	0.226629	0.41228	0.0170566	0.429251	DG 40:2	0.154549	0.30895	0.140747	0.178299	0.0711811	0.476848	0.316002	0.771683	0.485061
DG 40:1	0.201598	0.0630449	0.128489	0.129688	1.40629	2.28986	0.267966	0.467372	0.364959	0.404245	DG 40:1	0.105756	0.253632	0.000306303	0.039967	0	0.204537	0.0120055	2.24634	0.153864
DG 40:0	0.0896559	0.00549377	0.121719	0	2.26081	3.97622	0.276831	0	0	0	DG 40:0	0.137625	0.654963	0.163935	1.48124	0.46094	1.66093	0.619571	3.95908	0.210572
CE 14:1	0	2.32394	0	0	0	0.0748649	0.134769	0.183954	0.033547	0	CE 14:1	0	0.603801	0	0	0	0	0.891889	0.567838	0
CE 14:0	0	4.01917	0.240924	0.124172	0.0453576	0.404114	0.0569142	0.665087	0.879053	0	CE 14:0	0	1.29452	0	0	0	0	2.43268	0.812714	0
CE 15:0	0	7.0363	0.229355	0	0	0	0	0	0.463732	0	CE 15:0	0	0.609023	0	1.00045	0	0	2.48292	0	0
CE 16:2	0.173679	0.857653	0.228314	0.263317	0.191899	0.713122	0.707503	1.63813	0.554898	0.115811	CE 16:2	0.272159	0.475539	0.280814	0.16002	0.225574	0.432759	0.730578	0.316837	0.192926
CE 16:1	9.86294	27.5966	13.0405	17.7479	12.0686	22.0235	26.7084	37.5413	34.0197	7.34727	CE 16:1	16.4426	28.9286	20.2222	5.94245	10.7838	31.1159	28.9825	14.421	8.8401
CE 16:0	9.32888	17.1568	12.0843	16.0099	10.6276	42.4123	43.768	79.358	44.0791	11.072	CE 16:0	12.3504	18.4166	17.5661	7.94931	8.80788	20.5841	27.4056	19.071	10.4477
CE 17:1	0.906043	4.29796	1.03584	1.6714	0.995035	2.27325	2.34715	2.53893	2.08312	0.953444	CE 17:1	0.769598	1.90003	1.25334	0.221054	0.711851	1.50713	2.27419	1.54839	0.187993
CE 17:0	0.241684	3.03989	0.597041	0.579788	0.296352	1.20002	1.23271	2.14719	1.51458	0.408135	CE 17:0	0.0136979	1.05579	0.279993	0.77758	0	0	1.44606	0.282559	0
CE 18:3	1.29525	2.04093	2.03509	2.22771	1.65645	4.10315	4.79248	6.23102	3.36823	1.51439	CE 18:3	1.48588	1.77589	1.96403	0.905439	2.07478	4.68626	4.08864	2.13046	3.27126
CE 18:2	20.8074	26.8669	27.4754	27.949	22.0939	70.8144	83.073	69.4158	61.1875	24.2195	CE 18:2	20.0064	33.0257	26.2149	17.0684	29.2837	42.9973	42.916	30.2388	25.3471
CE 18:1	54.0735	68.4794	57.4313	106.643	67.0567	210.289	253.657	176.039	179.616	75.5128	CE 18:1	54.6392	85.3842	88.8933	39.5663	54.5946	133.985	97.1125	110.418	72.8896
CE 19:1	0.222169	0.934832	0.424966	0.400361	0.416176	0.83029	0.890783	0.798672	0.531476	0.410373	CE 19:1	0.241453	0.394091	0.160477	0.185244	0.153254	0.37295	0.497215	0.43177	0.0657869
CE 20:4	9.14902	10.6739	13.0146	12.6895	9.46252	6.37307	6.88062	8.36576	3.71322	4.6016	CE 20:4	8.17718	14.8389	7.74599	7.77778	14.8483	7.82852	11.9388	7.9331	19.6734
CE 20:3	0.26089	0.703468	0.471741	0.486503	0.405736	0.939018	0.725986	3.03855	0.945769	1.11154	CE 20:3	0.727869	0.673732	0.404475	0.145611	0.312463	2.82601	1.29276	2.46543	3.00708
CE 20:2	0.118035	0.580264	0.0439854	0.232674	0.112611	0.581285	0.555393	1.48118	0.469372	0.750225	CE 20:2	0.220588	0.252441	0.0360317	0.0495158	0.0259447	1.03321	0.196211	0.838165	0.732019
CE 20:1	0.203203	1.11946	0.253816	0.272356	0.235221	0.605309	0.365469	1.19767	0.480704	0.553576	CE 20:1	0.400241	0.463789	0.0773733	0.310547	0.0756757	0.478751	0.355996	0.515166	0.358134
CE 22:6	3.96415	6.30727	5.88208	4.09109	2.76047	2.32545	1.9999	2.40746	1.19796	0.924917	CE 22:6	5.57357	7.78956	3.85405	3.05046	5.09217	1.18834	3.67474	1.51741	2.47226
CE 22:5	0	0	0	0	0	0.301856	0	1.43669	0.481999	0.832296	CE 22:5	0	0.146184	0	0.245523	0	0	0.424468	0	0.490702
TG 44:0	0.644038	0.219277	0.378255	1.57461	0.654628	0.614387	0.819057	0.435746	0.81312	0.693765	TG 44:0	0.811825	0.696226	1.49272	1.77262	2.65003	3.13632	1.53441	0.878203	0.493453
TG 44:1	0.418855	0.394375	0.0804629	0.638251	0.213064	0.253903	0.279934	0.362346	0.409286	0.188157	TG 44:1	2.16233	1.4438	0.557716	1.01099	1.28632	2.08354	1.79247	0.547507	0.172967
TG 45:0	0.823298	0.592131	0.444132	1.87352	0.860909	0.536899	1.00186	0.36141	1.00582	0.842275	TG 45:0	1.7243	1.22138	1.84077	2.74272	3.00287	3.73959	2.11756	1.11321	0.655124
TG 46:0	1.23553	1.25326	1.0712	2.5964	1.03138	0.735043	1.46357	1.16352	1.35554	0.918701	TG 46:0	2.7878	2.6967	3.10244	3.4054	6.38474	5.79641	2.61212	1.34231	0.911606
TG 46:1	0.729022	1.43203	1.20063	1.7736	0.776607	0.55778	0.707498	1.40275	2.37624	0.429835	TG 46:1	4.78733	4.59095	2.30766	2.74822	3.70914	4.63505	3.9502	1.11836	0.329666
TG 46:2	0.352558	0.894216	0.346058	0.641218	0.26945	0.374011	0.357045	1.30995	1.98612	0.211917	TG 46:2	1.73429	1.44935	1.23782	1.11749	1.33002	2.18751	2.15962	0.689322	0.218403
TG 47:0	0.648573	0.924556	0.307014	1.76156	0.679182	0.467279	0.876405	0.210423	1.01323	0.631705	TG 47:0	0.715384	0.925837	1.92994	2.79902	3.93444	5.32449	1.33069	1.11045	0.505338
TG 47:1	0.543939	0.924797	0.636142	1.37682	0.497189	0.492437	0.664869	0.452832	0.716149	0.513525	TG 47:1	1.27238	1.38368	1.04231	1.88858	2.89236	4.41973	1.41172	0.952592	0.380556
TG 48:0	2.49728	5.77305	4.05198	3.49912	1.9005	2.5771	2.12193	4.3587	2.334	1.82374	TG 48:0	7.91126	7.25485	5.57024	5.00277	6.73844	8.87912	5.80344	2.44599	1.21188
TG 48:1	5.32616	15.8824	13.4858	7.66866	5.20511	2.63182	1.97966	10.3139	7.4171	0.962416	TG 48:1	43.7606	44.4442	17.6052	10.3186	12.7641	17.3969	21.3258	4.09094	1.01112
TG 48:2	3.56282	11.8885	9.20163	5.30494	4.5492	2.42452	1.82343	10.2586	8.83701	1.07448	TG 48:2	29.1984	32.0325	12.1972	6.73399	10.2749	14.4988	16.5721	3.04178	0.939248
TG 48:3	0.974021	2.45316	1.84985	1.19395	1.03794	0.816341	0.588073	3.05022	4.38511	0.440742	TG 48:3	5.24223	6.17095	2.72541	1.46293	2.50531	3.65588	3.89585	0.776894	0.324065
TG 49:0	0.412607	0.463071	0.498192	0.821045	0.274639	0.315956	0.395156	0.412683	0.480076	0.261432	TG 49:0	0.50938	0.618491	1.03497	1.58618	1.42891	2.90396	0.794449	0.682226	0.214858
TG 49:1	0.990857	2.70856	2.04223	1.67682	0.941001	0.766059	0.639888	1.95755	1.06023	0.512879	TG 49:1	3.99306	4.48224	2.47903	2.93005	3.31696	4.37159	2.79154	1.35524	0.364653
TG 49:2	0.732581	1.94648	1.713	0.990178	0.556548	0.317983	0.486323	1.51787	0.839298	0.472721	TG 49:2	2.51337	3.14438	1.68708	1.33756	2.01169	3.15125	2.38525	0.686654	0.20852
TG 50:0	2.01436	4.7394	5.1594	2.34942	1.97818	2.04512	2.07807	2.94109	1.69903	1.7287	TG 50:0	7.94518	7.3446	4.0902	4.22014	3.78984	6.24478	3.95237	2.31059	1.08968
TG 50:1	37.7605	107.532	91.1903	36.808	28.3232	18.2268	9.69797	68.9638	31.4853	6.40823	TG 50:1	245.475	202.237	90.4976	70.5297	50.2077	50.7733	92.3507	22.8517	3.91871
TG 50:2	49.935	155.013	137.892	52.651	45.7435	21.0605	13.4095	100.487	52.2528	8.36851	TG 50:2	336.888	303.913	133.965	92.4737	88.4433	88.2139	143.263	26.8188	6.44969
TG 50:3	20.3377	64.1379	54.5134	21.1806	21.6431	7.36418	5.46439	46.3942	26.4709	3.63525	TG 50:3	126.938	122.561	57.3394	33.5548	41.5781	39.3091	62.6822	9.83059	3.66252
TG 51:0	0.315176	0.394269	0.0636258	0.264154	0.154473	0.179759	0.210723	0.190019	0.404464	0.154621	TG 51:0	0.245402	0.431531	0.39909	0.635293	0.649008	1.53969	0.593486	0.389318	0.116438
TG 51:1	1.17462	3.17339	2.61415	1.15238	1.11361	0.617439	0.515206	2.35436	1.19934	0.443788	TG 51:1	5.71318	4.45115	2.28399	2.78945	2.45582	2.98061	2.47874	1.10487	0.188704
TG 51:2	4.38461	9.47118	9.36901	4.16268	4.4622	1.56699	1.30443	6.81543	3.06046	1.04812	TG 51:2	20.9041	18.9919	9.00158	7.33924	8.45361	6.77763	9.88498	2.42558	0.548136
TG 51:3	2.57898	5.92195	5.36956	2.34275	2.4721	1.00071	0.660066	5.1318	2.26209	0.606177	TG 51:3	10.6951	9.3678	4.78199	3.49793	5.95074	3.5764	5.64738	1.08731	0.36915
TG 52:0	0.433129	2.42538	1.31099	0.705906	0.556989	0.867903	0.92502	0.577614	0.369649	0.873087	TG 52:0	0.649207	1.48321	0.716485	1.76974	2.01752	5.09684	0.764773	1.31174	0.334968
TG 52:1	16.0671	41.5665	34.4747	14.923	13.2852	7.86576	4.34661	21.5488	8.03761	3.64731	TG 52:1	91.6194	70.2353	36.0239	35.7534	33.6521	22.0479	31.8933	11.3282	1.6963
TG 52:2	210.614	420.523	476.398	189.787	183.761	73.0225	47.5817	271.65	122.448	37.9389	TG 52:2	1277.99	932.702	459.848	393.604	401.029	255.517	432.004	107.467	21.0896
TG 52:3	254.235	508.85	564.68	199.574	206.494	92.998	54.2924	415.534	187.115	49.9652	TG 52:3	1072.28	851.975	462.799	395.45	513.802	272.439	480.809	116.947	27.8616
TG 52:4	104.712	201.732	229.678	65.4385	72.1477	38.1582	20.0408	199.274	86.2836	19.7745	TG 52:4	303.474	297.651	155.84	135.272	208.21	100.736	181.871	42.569	16.0191
TG 52:5	16.0968	32.1307	37.7716	11.0397	12.2114	6.10008	3.0847	46.1611	17.9811	2.77988	TG 52:5	41.8947	46.5042	23.7102	20.088	34.8705	20.304	35.8965	6.87154	5.55027
TG 53:0	0.167054	0.137048	0.170873	0.146614	0.13423	0.189953	0.151131	0.145715	0.283058	0.104451	TG 53:0	0.196933	0.244829	0.157292	0.242552	0.479735	0.409932	0.244522	0.0983832	0.040658
TG 53:1	0.437672	0.906706	0.518755	0.442389	0.297814	0.207995	0.210557	0.463127	0.452424	0.296945	TG 53:1	1.57709	1.64333	0.680389	0.787931	1.07851	0.810642	0.938959	0.329068	0.0737791
TG 53:2	2.68899	4.68441	4.3669	2.41405	2.40008	1.54137	1.00158	4.44683	2.10869	0.936441	TG 53:2	14.6854	12.7554	5.56754	5.01058	7.6888	4.25675	5.19262	1.75816	0.354916
TG 53:3	3.76834	6.87821	7.03795	3.26166	2.97664	2.29185	1.31096	6.71144	3.28167	1.30278	TG 53:3	18.9825	16.905	7.08654	6.07227	9.85563	4.83675	7.7532	2.13686	0.45799
TG 54:0	0.232043	0.681973	0.253041	0.156633	0.316883	0.164721	0.396023	0.161507	0.158668	0.179299	TG 54:0	0.446472	0.622759	0.480452	0.866291	1.62913	2.36936	0.50241	0.378047	0.121356
TG 54:1	1.21236	5.63819	3.12549	0.486492	0.714945	0.796051	0.493848	1.09842	0.534061	0.374346	TG 54:1	5.08833	5.56937	1.77413	2.96936	5.71987	2.29844	1.90581	1.15841	0.22906
TG 54:2	9.04101	23.0112	14.8211	5.89334	5.56786	4.40365	2.28074	11.7368	3.65211	2.13122	TG 54:2	63.8612	48.7343	14.8093	14.3552	20.8609	9.97774	15.2907	4.8332	0.986401
TG 54:3	64.8575	101.026	78.9046	66.4658	45.4416	47.3409	29.7838	145.286	71.4502	23.0665	TG 54:3	517.254	291.268	148.522	94.3197	120.717	94.9303	162.999	53.6378	15.6141
TG 54:4	73.4289	112.901	94.9763	66.9166	50.1412	65.5803	35.6346	226.505	112.771	33.3369	TG 54:4	348.32	230.268	149.152	92.8751	147.207	109.053	198.423	60.6894	22.1934
TG 54:5	42.5167	76.9069	74.2863	30.2692	28.1359	38.8035	18.1043	147.11	71.6655	19.5936	TG 54:5	125.379	114.79	64.492	46.3121	106.697	58.3602	108.806	31.7504	16.2941
TG 54:6	15.9675	36.1977	34.8668	9.21308	10.8175	12.2067	5.46456	55.1365	29.1913	6.26906	TG 54:6	37.6108	44.8326	18.3776	17.6021	48.1258	19.9512	34.6758	10.3085	7.19464
TG 55:1	9.53714	17.7439	16.8414	3.49561	4.66166	2.34442	1.35037	9.11974	11.8905	1.19401	TG 55:1	11.8489	20.5372	4.92179	8.19617	28.8661	3.48642	4.44322	3.09956	1.17922
TG 55:2	0.617625	0.57907	0.552234	0.421448	0.312816	0.399326	0.35876	0.798298	0.583106	0.367908	TG 55:2	2.45345	1.58049	0.632493	0.479235	1.52832	0.413795	0.974072	0.261578	0.13334
TG 55:3	0.607507	1.01831	0.594249	0.542558	0.30547	0.689564	0.311407	1.25287	0.686755	0.422119	TG 55:3	3.70356	2.49355	1.09008	0.635558	1.38021	0.929013	1.46388	0.409224	0.169523
TG 56:0	0.0540173	0.226011	0	0	0	0	0.00283325	0.0972893	0.0204424	0.00660617	TG 56:0	0.0682384	0.0799184	0.0926708	0.100745	0.39703	0.322504	0.184241	0.069289	0.0114737
TG 56:1	0.155173	0.869554	0.0682005	0	0	0	0	0	0.159657	0	TG 56:1	0.626116	0.429153	0.432293	0	0.33053	0	0.855245	0	0
TG 56:2	1.42686	4.25586	1.89873	0.565293	0.477167	0.530342	0.496731	1.86657	0.64263	0.466743	TG 56:2	7.46183	4.71124	1.10792	1.48633	3.4255	1.77646	1.96592	0.798116	0.189718
TG 56:3	5.73442	14.3711	6.35064	2.86441	2.36641	2.0838	1.40743	9.41001	2.29965	1.87614	TG 56:3	38.8244	25.5978	6.00741	6.20221	10.4414	5.96765	8.36557	3.02023	0.648217
TG 56:4	6.57469	13.6582	6.57577	3.86131	3.13809	3.57588	1.86144	16.1765	4.71478	2.99955	TG 56:4	30.3144	22.5569	7.85615	6.84788	12.4904	8.68059	13.2144	4.52827	0.983853
TG 56:5	7.22785	17.1348	10.9531	4.99194	4.68887	4.3214	1.96366	25.3019	8.21617	3.472	TG 56:5	19.9511	19.8784	7.13205	7.67537	20.6334	13.1432	17.9126	7.01745	1.62748
TG 56:6	8.56711	21.9457	18.2918	6.11316	5.36629	5.44787	2.77303	33.8728	16.1149	4.06095	TG 56:6	20.2476	24.2977	6.9238	9.21068	31.6535	15.0163	20.8164	9.25946	3.14961
TG 56:7	16.3777	32.1361	29.7496	8.21313	8.94474	7.60846	4.19569	35.1181	31.9909	4.59912	TG 56:7	24.5741	40.4707	11.0883	14.9627	51.893	13.2454	17.4658	10.5352	3.66789
TG 58:1	0.0963859	0.139899	0.0740569	0	0.0637061	0.0344794	0.0721008	0.0550377	0.094529	0.0358676	TG 58:1	0.132606	0.0942317	0.0909867	0.163244	0.169265	0.11078	0.159943	0.0586515	0.0348315
TG 58:2	3.29019e-05	0.148024	0	0.00163708	0	0	0	0.0425743	0.0407416	0	TG 58:2	0.154213	0.142428	0.072829	0.0513602	0.193316	0.209323	0.216704	0.0720835	0.0342254
TG 58:3	0.238217	0.831335	0.20778	0.0978064	0	0.0807025	0.135233	0.427425	0.131817	0.134376	TG 58:3	1.32401	1.02321	0.172365	0.222807	0.522034	0.3316	0.3819	0.154982	0.0373902
TG 58:4	0.633215	0.814579	1.16593	0.944452	0.0114761	0.845529	1.47996	1.46284	1.09896	0.0408598	TG 58:4	0.502259	0.802324	0.0510693	0.853193	0.340575	0.388308	0.158981	0.157387	0.11118
TG 58:5	0.0936235	0.658363	0.136792	0.245809	0.131819	0.277595	0.141807	0.745691	0.115834	0.304568	TG 58:5	0.657303	0.543242	0.269958	0.196345	0.968768	0.403844	0.48801	0.276124	0.033939
TG 58:6	0.681956	2.14877	1.41271	0.590065	0.338656	0.811416	0.417605	4.10776	1.40824	0.671222	TG 58:6	2.28917	1.91495	0.679321	0.605987	2.41085	1.52315	1.91327	1.1581	0.273597
TG 58:7	1.05768	3.96854	1.76827	0.816624	0.613016	1.20611	0.669722	6.76924	3.67306	0.799563	TG 58:7	2.2031	2.85374	0.841061	1.30141	4.2537	2.58134	2.55447	1.76077	0.581252
TG 58:8	3.15449	5.94704	5.46397	2.24933	2.10605	2.59314	1.67667	11.6806	9.40772	1.5455	TG 58:8	4.67534	7.09794	2.50019	2.06748	9.5144	2.60887	3.65764	3.11191	1.32711
TG 58:9	2.61699	5.18035	4.14534	1.4683	1.44798	1.44084	1.01674	6.50626	6.70734	0.841082	TG 58:9	2.83459	5.92483	1.90916	1.75533	8.40711	1.92265	2.26078	1.87466	0.938401
TG 59:3	0	0.099515	0.000898609	0.0135599	0.013452	0	0.0231402	0	0.0318006	0.0417997	TG 59:3	0.0507845	0.0923969	0.0289236	0.0236478	0.0452581	0.0936018	0.134041	0.0320024	0.0083834
TG 59:4	0.0308347	0.0926646	0.0420254	0.0542825	0.0391391	0	0.0169275	0.0270155	0.0161061	0.0426241	TG 59:4	0	0.0713015	0	0.0370797	0.0350089	0	0.127619	0.0217208	0
TG 60:0	0.052412	0.497791	0.245887	0.235632	0.179926	0.148011	0.331463	0.0161242	0.276012	0.313363	TG 60:0	0.326067	0.418614	0.338868	0.175363	0.441289	0.0224551	0.496083	0.0883919	0.164617
TG 60:1	0.0613999	0.158307	0	0.0134354	0.0102759	0	0.000513115	0	0	0	TG 60:1	0.137505	0.106706	0.0170874	0.045024	0.0930792	0.0651478	0.162506	0.0399932	0.0103677
TG 60:2	0	0	0	0	0	0	0	0.00699895	0.025278	0	TG 60:2	0	0	0.0767593	0.0428476	0.119814	0.0656598	0.152806	0.0307941	0.00911331
TG 60:3	0.017278	0	0	0.0404463	0	0	0.0198209	0.0340194	0.0299603	0.0113041	TG 60:3	0.0712038	0	0.0255496	0	0.0430627	0	0.0152977	0	0.00212675
TG 60:4	0.12325	0	0	0	0	0	0	0.0207124	0.0258861	0	TG 60:4	0.149138	0.0445158	0.0856121	0.0722784	0.0734063	0.0967605	0.14234	0.0459419	0.0173879
TG 60:5	0.272349	0.360306	0	0.0442448	0.0312049	0.0669981	0.0429697	0.107911	0.0555475	0.010227	TG 60:5	0.0573226	0.101857	0.0967989	0.107657	0.286014	0.11643	0.185625	0.05381	0.0384401
TG 60:7	0.210968	0.380837	0.0986784	0.0982244	0.0831511	0.0947683	0.0898349	0.490831	0.222548	0.0724667	TG 60:7	0.319913	0.0661914	0.0957187	0.0421532	0.162267	0.0779506	0.260426	0.0540977	0.00977898
Cholesterol	313.721	319.305	324.396	299.321	303.136	512.938	413.111	350.636	325.72	393.268	Cholesterol	275.962	263.527	264.611	295.014	247.413	438.518	308.632	398.093	451.072
